# Phenotypic plasticity, stalk geometry, and noncoding variation underpin stalk lodging resistance in maize

**DOI:** 10.64898/2026.08.24.746877

**Authors:** Bharath Kunduru, Norbert T. Bokros, Kaitlin Tabaracci, Rohit Kumar, Manwinder S. Brar, Christopher J. Stubbs, Yusuf Oduntan, Caique Machado e Silva, William C. Bridges, Ravi V. Mural, Seth DeBolt, Gota Morota, Christopher S. McMahan, Daniel J. Robertson, Rajandeep S. Sekhon

## Abstract

Stalk lodging causes severe yield losses in maize (*Zea mays* L.) worldwide, worsening food and feed security. Stalk lodging resistance is influenced by multiple traits at various levels of biological organization, collectively referred to as intermediate traits, but their identities, genetic bases, and interrelationships remain poorly resolved. Here, evaluation of multiple geometric and structural intermediate traits in a maize diversity panel across four environments showed that macroenvironmental variation is the predominant driver of phenotype plasticity and that plasticity varies with internode position along the stalk, consistent with height-dependent mechanosensing. Major and minor diameters, moment of inertia, and rind penetration resistance, were genetically tractable and showed strong genetic correlations with stalk flexural stiffness. Multivariate analyses revealed two distinct but complementary mechanistic pathways, represented by cross-sectional geometry and rind architecture, that contribute to stalk mechanical performance. Association analyses using whole-genome resequencing data identified 705 SNPs associated with intermediate traits, fewer than 20% of which overlapped genic regions, indicating that most associated variation resides outside annotated genes. Interestingly, about 22% of SNPs were shared between at least two traits, indicating substantial shared genetic control among intermediate traits. Candidate gene analyses highlighted novel promising candidate loci associated with intermediate traits while recovering genes previously implicated in stalk lodging resistance. The predominance of noncoding associations further suggests that regulatory variation may contribute substantially to natural variation in intermediate traits underlying stalk lodging resistance.

**Box 1 – Description of key terms:** *Stalk lodging resistance:* A conceptual, holistic assessment of the ability of a genotype to withstand external forces, including wind and gravity, and biotic factors, including insect pests and diseases that contribute to stalk lodging.

*Lodging incidence:* A count or proportion of plants lodged in a defined area.

*Stalk flexural stiffness (a.k.a. stalk flexural rigidity):* A measure of the ability of a stalk to resist bending deformation such that higher flexural stiffness indicates a higher magnitude of the force required to bend a stalk to a certain distance.

*Stalk bending strength:* The maximum bending moment a stalk can support before undergoing permanent mechanical deformation.

*Structural property:* Characteristics of a structure that affect its mechanical response to physical loads and are the resultant combination of geometric and material properties.

*Geometric property:* The property of an object derived from its geometric form, including size, shape, length, thickness, curvature, etc.

*Macroenvironment:* Broad set of external factors, including meteorological conditions, soil properties, topography, biological environment, etc., that collectively influence the growth, development, and performance of a genotype across different geographical locations.

*Microenvironment:* Local physical, chemical, and biological factors in the immediate vicinity of a genotype that influence growth, development, and performance.
