## Supplemental Table 2 for "Phenotypic plasticity, stalk geometry, and noncoding variation underpin stalk lodging resistance in maize"

### Sheet: SupplementaryTableTxxx_Phenotyp
Table S2: Variation in phenotypic plasticity among inbred lines for traits associated with stalk lodging resistance
Trait	Inbreds lines evaluated	Plastic inbred lines	Proportion of plastic inbred lines (%)
PH	286	278	97.2028
EH	286	271	94.7552
FS	291	259	89.0034
BS	291	288	98.9691
MaD_E	294	260	88.4354
MaD_B1	291	200	68.7285
MaD_B2	293	227	77.4744
MaD_B3	294	239	81.2925
MaD_B4	283	225	79.5053
miD_E	296	253	85.473
miD_B1	291	209	71.8213
miD_B2	295	235	79.661
miD_B3	295	244	82.7119
miD_B4	285	234	82.1053
RT_E	277	151	54.5126
RT_B1	249	163	65.4618
RT_B2	271	199	73.4317
RT_B3	275	190	69.0909
RT_B4	264	156	59.0909
RPR_E	295	237	80.339
RPR_B1	291	164	56.3574
RPR_B2	295	201	68.1356
RPR_B3	295	210	71.1864
RPR_B4	284	202	71.1268
MOI_E	272	186	68.3824
MOI_B1	234	70	29.9145
MOI_B2	262	131	50
MOI_B3	270	154	57.037
MOI_B4	259	159	61.39
PH, Plant height; EH, Ear height; FS, Flexural stiffness; BS, Bending strength; MaD, Major diameter; miD, Minor diameter; RT, Rind thickness;
RPR, Rind penetration resistance; MOI, Moment of inertia; E, Ear internode; B1, Bottom internode; B2–B4, elongated internodes above B1
