## Supplemental Table 3 for "Phenotypic plasticity, stalk geometry, and noncoding variation underpin stalk lodging resistance in maize"

### Sheet: Sheet1
Table S3: Principal component analysis of intermediate traits associated with stalk lodging resistance
Trait	PC1	PC2	PC3	PC4	PC5
PH	0.467799	-0.00731573	-0.436635	0.45349	0.226064
EH	0.305567	-0.112518	-0.364679	0.739046	0.0200629
FS	0.754907	0.0232127	-0.219477	0.260576	0.0165875
BS	0.5142	-0.0162304	-0.182534	0.34951	-0.280704
MaD_E	0.761047	-0.0987655	-0.0818886	-0.345019	0.228197
MaD_B1	0.849247	-0.192604	-0.0941508	0.0780054	-0.105313
MaD_B2	0.885161	-0.181956	-0.0961536	0.0470671	-0.0992874
MaD_B3	0.908472	-0.170139	-0.107089	0.0226563	-0.0705803
MaD_B4	0.896556	-0.118203	-0.128593	0.0231439	-0.05418
miD_E	0.790425	-0.308733	0.0644879	-0.277584	0.236731
miD_B1	0.866848	-0.226365	0.0461423	-0.06019	-0.114141
miD_B2	0.884494	-0.273991	0.0315649	-0.0750034	-0.0463504
miD_B3	0.901882	-0.272244	0.0194156	-0.0812807	-0.00752542
miD_B4	0.888862	-0.28079	0.0134606	-0.107232	0.0623793
RT_E	0.171005	0.359566	0.529779	0.327946	0.405908
RT_B1	0.305506	0.408891	0.467503	-0.0352653	-0.441403
RT_B2	0.338422	0.48148	0.473799	0.110237	-0.227763
RT_B3	0.324344	0.498314	0.481473	0.168022	-0.0626373
RT_B4	0.23674	0.456315	0.56915	0.248095	0.296532
RPR_E	0.355506	0.625104	-0.335637	-0.156072	0.284527
RPR_B1	0.397124	0.667852	-0.260194	-0.249939	-0.140736
RPR_B2	0.451329	0.708522	-0.326188	-0.185208	-0.0779109
RPR_B3	0.479716	0.711451	-0.361336	-0.0832649	-0.0024291
RPR_B4	0.489832	0.675781	-0.370716	-0.00434808	0.079006
MOI_E	0.79373	-0.0926489	0.25683	-0.162637	0.417176
MOI_B1	0.872475	-0.0491826	0.189076	-0.0270921	-0.253761
MOI_B2	0.908072	-0.045525	0.192921	0.0045361	-0.134013
MOI_B3	0.913924	-0.0352825	0.191883	0.0215183	-0.033618
MOI_B4	0.90224	-0.0463633	0.207922	0.0210412	0.142024
Eigenvalue	13.8429	3.81392	2.51898	1.54161	1.18078
Proportion of variance	47.734	13.1514	8.68612	5.31591	4.07166
Cumulative variance	47.734	60.8854	69.5716	74.8875	78.9591
PH, Plant height; EH, Ear height; FS, Flexural stiffness; BS, Bending strength; MaD, Major diameter; miD, Minor diameter; RT, Rind thickness;
RPR, Rind penetration resistance; MOI, Moment of inertia; E, Ear internode; B1, Bottom internode; B2–B4, elongated internodes above B1
