## Supplemental Table 5 for "Phenotypic plasticity, stalk geometry, and noncoding variation underpin stalk lodging resistance in maize"

### Sheet: ST SNPs vs Phenotypes
Table S5: Distribution of significant marker-trait associations among intermediate traits
Trait	Significant associations identified	Proportion of significant associations (%)
MOI_B2	43	4.2957
RPR_B4	43	4.2957
MOI_E	42	4.1958
MaD_B4	41	4.0959
FS	39	3.8961
MOI_B3	39	3.8961
miD_B4	38	3.7962
EH	37	3.6963
RT_E	37	3.6963
MaD_B3	37	3.6963
miD_B3	37	3.6963
MOI_B4	36	3.5964
miD_B1	35	3.4965
miD_E	34	3.3966
RPR_E	34	3.3966
RT_B3	34	3.3966
RPR_B3	34	3.3966
BS	33	3.2967
MOI_B1	33	3.2967
RPR_B2	33	3.2967
MaD_E	32	3.1968
miD_B2	32	3.1968
MaD_B1	31	3.0969
RPR_B1	31	3.0969
MaD_B2	31	3.0969
RT_B2	31	3.0969
RT_B1	30	2.997
PH	29	2.8971
RT_B4	15	1.4985
Total	1001	100
PH, Plant height; EH, Ear height; FS, Flexural stiffness; BS, Bending strength; MaD, Major diameter; miD, Minor diameter;
RT, Rind thickness; RPR, Rind penetration resistance; MOI, Moment of inertia; E, Ear internode; B1, Bottom internode;
B2–B4, Elongated internodes above B1
