## Supplemental Table 6 for "Phenotypic plasticity, stalk geometry, and noncoding variation underpin stalk lodging resistance in maize"

### Sheet: ST Pleiotropic Significant SNPs
Table S6: Association of significant SNPs (RMIP ≥ 0.05) with intermediate traits
SNP	Zero-shot score	Genome location	Variant type	Unique associations	Traits associated
chr7_151386854	-1.81641	Other	Other	12	MaD_B1, MaD_B2, MaD_B3, MaD_B4, miD_B1, miD_B2, miD_B3, miD_B4, MOI_B1, MOI_B2, MOI_B3, MOI_B4
chr4_143279823	-1.10156	Other	Other	9	MaD_E, MaD_B3, MaD_B4, miD_E, miD_B1, miD_B2, miD_B3, miD_B4, MOI_E
chr6_40863789	-5.5	Other	Other	9	miD_E, miD_B1, miD_B2, miD_B3, miD_B4, MOI_E, MOI_B2, MOI_B3, MOI_B4
chr4_198601474	0.460693	Other	Other	8	miD_E, miD_B1, miD_B2, miD_B3, MOI_E, MOI_B2, MOI_B3, MOI_B4
chr1_95249007	-0.945312	Other	Other	7	MaD_E, MaD_B3, MaD_B4, miD_E, miD_B4, MOI_E, MOI_B4
chr5_4381808	-0.173828	Other	Other	7	FS, MaD_B1, MaD_B2, MaD_B3, MaD_B4, MOI_B3, MOI_B4
chr3_156397862	-3.61719	Other	Other	6	miD_E, miD_B1, miD_B2, miD_B3, miD_B4, MOI_B3
chr8_28576849	-0.574219	Other	Other	6	FS, BS, MaD_B1, miD_B2, MOI_B1, MOI_B3
chr9_107983724	1.28125	Other	Other	6	MaD_B1, MaD_B2, MaD_B3, MaD_B4, miD_B2, miD_B3
chr3_139261037	1.33984	Other	Other	5	miD_B2, miD_B3, miD_B4, MOI_E, MOI_B4
chr4_143274732	-0.736328	Gene	Other	5	MaD_B1, MaD_B2, MaD_B3, MaD_B4, miD_B1
chr5_103097467	1.78516	Other	Other	5	MaD_B1, MaD_B2, MaD_B3, MaD_B4, MOI_B2
chr8_141908128	-0.320313	Gene	Five_prime_UTR	5	miD_B2, miD_B3, miD_B4, MOI_B3, MOI_B4
chr9_107984571	5.60156	Other	Other	5	MaD_B1, MaD_B2, miD_B1, miD_B2, miD_B3
chr9_154173505	0.263672	Gene	CDS	5	FS, BS, MaD_B1, MaD_B2, MOI_B2
chr10_66112351	-1.50391	Other	Other	4	miD_E, miD_B3, miD_B4, MOI_E
chr2_32993485	-2.26562	Other	Other	4	BS, MaD_E, miD_B4, MOI_E
chr3_13169615	-0.402344	Other	Other	4	MOI_B1, MOI_B2, MOI_B3, MOI_B4
chr4_20188811	-1.39453	Other	Other	4	MaD_B1, MaD_B2, MaD_B3, miD_B1
chr5_62120782	-5.42578	Other	Other	4	RPR_B1, RPR_B2, RPR_B3, RPR_B4
chr6_166981334	-0.0820312	Gene	Three_prime_UTR	4	miD_B1, miD_B2, miD_B3, miD_B4
chr6_174219387	-2.96973	Gene	Other	4	MaD_E, miD_E, miD_B3, MOI_E
chr6_62585319	-1.90625	Other	Other	4	MOI_E, MOI_B2, MOI_B3, MOI_B4
chr7_155868944	-1.30859	Other	Other	4	RPR_B1, RPR_B2, RPR_B3, RPR_B4
chr7_9260335	-0.654297	Other	Other	4	MaD_B1, MaD_B2, MaD_B3, miD_B1
chr8_126662027	-3.29688	Other	Other	4	FS, BS, MaD_B3, MaD_B4
chr8_134714412	0.792969	Other	Other	4	MaD_B3, MaD_B4, miD_B2, MOI_B2
chr8_154830679	1.20117	Other	Other	4	RPR_E, RPR_B2, RPR_B3, RPR_B4
chr8_166139326	1.12109	Gene	CDS	4	RPR_B1, RPR_B2, RPR_B3, RPR_B4
chr8_35601391	0.140625	Other	Other	4	MaD_B1, MaD_B2, MaD_B3, miD_B1
chr9_7146692	-0.921875	Other	Other	4	RT_E, RT_B2, RT_B3, RPR_B3
chr10_133162598	-1.28125	Other	Other	3	RPR_B2, RPR_B3, RPR_B4
chr10_8419002	-1.14844	Other	Other	3	RPR_B1, RPR_B2, RPR_B3
chr1_154705770	0.59375	Other	Other	3	MaD_B3, MOI_B3, MOI_B4
chr1_157488117	5.08594	Other	Other	3	miD_E, miD_B2, miD_B3
chr1_168686978	0.25	Other	Other	3	MaD_B2, MaD_B3, MaD_B4
chr1_209925003	0.875	Other	Other	3	miD_E, MOI_E, MOI_B4
chr1_245988579	-1.95898	Other	Other	3	MaD_B3, MaD_B4, miD_B1
chr1_267063671	-2.42188	Other	Other	3	miD_B1, miD_B2, miD_B3
chr1_294561949	-0.429688	Other	Other	3	MOI_B1, MOI_B2, MOI_B3
chr1_44018682	0.183594	Other	Other	3	MOI_E, MOI_B3, MOI_B4
chr1_75245852	-3.55469	Other	Other	3	MaD_B2, MaD_B3, MaD_B4
chr2_18907162	-0.681641	Other	Other	3	MaD_B1, MaD_B2, miD_B1
chr2_18966694	-0.65625	Other	Other	3	MaD_E, MaD_B2, MaD_B4
chr2_230552029	2.76758	Other	Other	3	MaD_B1, MaD_B2, MaD_B3
chr2_2969140	-0.257812	Gene	Other	3	MOI_B2, MOI_B3, MOI_B4
chr2_59902668	-4.03125	Other	Other	3	miD_E, miD_B3, miD_B4
chr3_126247382	-3.38184	Other	Other	3	BS, miD_B3, MOI_B3
chr3_180331533	0.109375	Other	Other	3	miD_B1, miD_B2, miD_B3
chr3_193594021	-0.464844	Gene	Other	3	MOI_B2, MOI_B3, MOI_B4
chr3_230111446	5.21875	Gene	Five_prime_UTR	3	miD_B1, miD_B2, miD_B3
chr4_143285021	-0.25	Other	Other	3	MaD_B3, MaD_B4, miD_B4
chr4_246806542	1.58203	Other	Other	3	miD_E, miD_B2, miD_B3
chr4_64111182	0.859375	Other	Other	3	MaD_B1, MOI_B1, MOI_B3
chr5_22259198	2.93359	Other	Other	3	MaD_B3, MOI_B2, MOI_B3
chr5_49338979	-1.50879	Other	Other	3	MOI_B1, MOI_B2, MOI_B3
chr5_49634762	-0.90332	Other	Other	3	MOI_B2, MOI_B3, MOI_B4
chr5_67018867	-3.35156	Gene	Other	3	RPR_B2, RPR_B3, RPR_B4
chr6_106554703	0.121094	Other	Other	3	RPR_B1, RPR_B2, RPR_B3
chr7_29917177	0.0117187	Other	Other	3	RPR_B1, RPR_B2, RPR_B3
chr8_134393716	-0.296875	Other	Other	3	FS, MOI_B1, MOI_B2
chr8_137716540	-0.220703	Other	Other	3	RPR_B2, RPR_B3, RPR_B4
chr8_20606479	1.80957	Other	Other	3	RPR_B2, RPR_B3, RPR_B4
chr8_20620029	2.02344	Other	Other	3	RPR_B2, RPR_B3, RPR_B4
chr8_21554301	-0.65625	Other	Other	3	FS, MOI_B1, MOI_B2
chr8_84098167	-2.11719	Other	Other	3	MaD_B2, MaD_B3, MaD_B4
chr9_158546213	-0.214844	Other	Other	3	RPR_B1, RPR_B2, RPR_B3
chr9_22451829	-0.304687	Gene	Other	3	MOI_B2, MOI_B3, MOI_B4
chr9_51101890	-0.75	Other	Other	3	MOI_E, MOI_B3, MOI_B4
chr9_6763556	-2.42188	Other	Other	3	BS, RPR_B3, RPR_B4
chr10_110718055	-0.367187	Other	Other	2	RPR_B3, RPR_B4
chr10_110723174	0.984375	Gene	Other	2	RPR_B3, RPR_B4
chr10_83202675	-1.82227	Other	Other	2	MaD_B4, miD_B4
chr1_17211096	0.717773	Gene	Five_prime_UTR	2	miD_E, miD_B4
chr1_172917772	3.58594	Other	Other	2	miD_E, MOI_E
chr1_18537391	3.83887	Other	Other	2	MOI_B2, MOI_B3
chr1_186961732	0.0117188	Gene	Three_prime_UTR	2	miD_B3, miD_B4
chr1_198334711	-0.628906	Other	Other	2	RT_B3, RPR_B1
chr1_21294944	6.05469	Other	Other	2	MaD_B2, MaD_B3
chr1_306122890	1.64062	Gene	Other	2	MaD_B2, miD_B1
chr1_44666240	-0.303711	Gene	CDS	2	miD_B2, MOI_E
chr1_44910527	1.0625	Gene	CDS	2	miD_B2, miD_B3
chr1_62804868	0.5625	Other	Other	2	miD_B1, miD_B2
chr1_7801101	3.3125	Other	Other	2	FS, MaD_B4
chr1_99182708	0.306641	Other	Other	2	MOI_B1, MOI_B2
chr2_154711141	2.30859	Other	Other	2	MaD_B2, MaD_B4
chr2_17574995	2.39844	Other	Other	2	RT_B1, RT_B4
chr2_224100793	-5.10938	Gene	CDS	2	MOI_B2, MOI_B3
chr2_234704345	0.515625	Other	Other	2	miD_E, MOI_E
chr2_239895129	-0.683594	Other	Other	2	RPR_B1, RPR_B3
chr2_5045301	0.03125	Other	Other	2	miD_E, MOI_E
chr2_6029064	0.444092	Gene	Other	2	FS, BS
chr2_65577603	0.945312	Other	Other	2	RPR_B3, RPR_B4
chr3_111835978	0.40625	Other	Other	2	RT_B2, RT_B3
chr3_124565591	0.335937	Other	Other	2	MOI_B1, MOI_B4
chr3_143163282	0.275391	Gene	Three_prime_UTR	2	miD_E, miD_B3
chr3_143218154	-1.77344	Other	Other	2	miD_E, miD_B3
chr3_161479439	-5.96875	Other	Other	2	FS, BS
chr3_170819089	0.122559	Other	Other	2	RT_B1, RT_B2
chr3_173644535	1.13525	Other	Other	2	RPR_B2, RPR_B4
chr3_181205829	0.650391	Other	Other	2	RPR_B3, RPR_B4
chr3_194257459	0.68457	Other	Other	2	RT_B2, RT_B3
chr3_236434047	-2.01562	Other	Other	2	RPR_B2, RPR_B3
chr3_27747281	-0.796875	Other	Other	2	MaD_B3, MaD_B4
chr4_122439798	-1.97656	Other	Other	2	miD_B1, miD_B4
chr4_141055797	-0.15625	Other	Other	2	MOI_B1, MOI_B2
chr4_143276500	0.453125	Other	Other	2	MaD_B2, MaD_B3
chr4_164861593	-2.35156	Other	Other	2	miD_B4, MOI_B4
chr4_198705573	0.167969	Other	Other	2	MaD_B1, MaD_B2
chr4_205997966	0.534058	Other	Other	2	RPR_B3, RPR_B4
chr4_249193389	0.140625	Other	Other	2	MOI_B2, MOI_B3
chr4_50708892	0.642578	Other	Other	2	FS, BS
chr4_6527443	-1.24609	Gene	Other	2	MaD_B3, MaD_B4
chr5_100512729	2.875	Other	Other	2	MOI_B2, MOI_B3
chr5_103269344	-0.5	Other	Other	2	MaD_B3, MaD_B4
chr5_107841987	-0.199219	Other	Other	2	RT_B2, RT_B3
chr5_12272327	-0.578125	Gene	CDS	2	miD_B2, MOI_E
chr5_132124752	-0.882812	Other	Other	2	miD_B3, miD_B4
chr5_132407602	-0.671875	Other	Other	2	RPR_B1, RPR_B2
chr5_178958678	-0.207031	Gene	Five_prime_UTR	2	MaD_B2, MaD_B3
chr5_192314348	0.402344	Other	Other	2	FS, BS
chr5_21121703	3.61621	Other	Other	2	RT_B2, RT_B3
chr5_21122218	1.17969	Other	Other	2	RT_B1, RT_B3
chr5_214099641	0.575195	Other	Other	2	RPR_B1, RPR_B2
chr5_8450998	-2.57617	Other	Other	2	MaD_B1, miD_B1
chr6_118507778	0.786133	Other	Other	2	miD_B2, miD_B3
chr6_151754330	0.697266	Other	Other	2	RT_B2, RT_B3
chr6_166457079	3.75	Gene	CDS	2	MOI_B2, MOI_B3
chr6_6212263	0.0859375	Other	Other	2	RPR_B2, RPR_B3
chr6_96757503	1.08594	Other	Other	2	PH, RPR_B4
chr7_145656541	-0.929688	Other	Other	2	MOI_B2, MOI_B3
chr7_151388313	3.0332	Other	Other	2	miD_B3, miD_B4
chr7_154823763	0.34082	Other	Other	2	RPR_B3, RPR_B4
chr7_170425544	-0.358398	Other	Other	2	RPR_E, RPR_B4
chr7_182368166	-4.11182	Other	Other	2	miD_E, MOI_E
chr8_104906089	-1.64062	Other	Other	2	miD_B3, MOI_B2
chr8_108054348	1.11719	Other	Other	2	MaD_B1, MaD_B2
chr8_109609179	-0.28125	Other	Other	2	MOI_B2, MOI_B3
chr8_116305823	-0.402344	Gene	Other	2	MOI_B3, MOI_B4
chr8_126660665	1.43164	Other	Other	2	BS, MaD_B1
chr8_126682492	1.54883	Other	Other	2	MaD_B3, MOI_B2
chr8_129086048	-1.6875	Other	Other	2	MaD_B4, MOI_B3
chr8_136623171	-0.381836	Gene	Other	2	MaD_B1, MOI_B1
chr8_173992357	0.700195	Gene	Three_prime_UTR	2	RPR_E, RPR_B4
chr8_20646904	0.554688	Other	Other	2	MaD_B3, MaD_B4
chr8_26081315	-0.0976563	Other	Other	2	PH, EH
chr8_3193769	-0.195312	Other	Other	2	RT_B2, RT_B3
chr8_47020011	-1.4668	Other	Other	2	RPR_B3, RPR_B4
chr9_112116794	-0.46875	Other	Other	2	miD_E, MOI_E
chr9_146631668	-3.73633	Other	Other	2	miD_B3, miD_B4
chr9_154417752	2.42773	Gene	CDS	2	MaD_E, MaD_B1
chr9_155568301	1.35156	Other	Other	2	MaD_E, MaD_B3
chr9_161512248	0.550781	Other	Other	2	MaD_B3, MaD_B4
chr9_50744284	-3.44531	Other	Other	2	RPR_B1, RPR_B2
chr9_62319499	-2.44922	Other	Other	2	MOI_B1, MOI_B2
chr10_100430441	6.70312	Other	Other	1	EH
chr10_114058389	-1.41797	Other	Other	1	MOI_E
chr10_116069138	-0.964844	Other	Other	1	miD_B2
chr10_120470540	0	Other	Other	1	RPR_B1
chr10_120471851	-0.398438	Other	Other	1	RPR_B1
chr10_120474770	0.0273438	Other	Other	1	RPR_B1
chr10_120476128	-0.205078	Other	Other	1	miD_B4
chr10_122244458	-1.71094	Other	Other	1	MaD_B4
chr10_133505658	-1.07812	Other	Other	1	RPR_E
chr10_135126879	0.109375	Gene	Five_prime_UTR	1	BS
chr10_138917765	1.78516	Other	Other	1	RT_B4
chr10_140751594	-1.29199	Gene	Three_prime_UTR	1	RT_B3
chr10_141966207	0.237305	Other	Other	1	RPR_E
chr10_145104986	-5.87109	Gene	CDS	1	PH
chr10_147246004	0.203125	Other	Other	1	EH
chr10_148413728	-0.515625	Gene	Other	1	MOI_B4
chr10_150787078	-0.484375	Gene	Other	1	RT_E
chr10_151063315	1.28125	Gene	CDS	1	RPR_B2
chr10_151096036	0.273437	Gene	Other	1	RPR_E
chr10_25357502	0.318359	Other	Other	1	FS
chr10_56396923	0.738281	Other	Other	1	miD_B4
chr10_69622387	-0.667969	Other	Other	1	MOI_B1
chr10_70196920	-1.12183	Other	Other	1	RPR_B1
chr10_71523623	2.37109	Other	Other	1	MOI_B2
chr10_8169235	1.00879	Other	Other	1	RPR_E
chr10_8291397	-2.60938	Other	Other	1	RPR_E
chr10_83203941	0.132812	Gene	CDS	1	RPR_E
chr10_83206931	-0.304688	Gene	Other	1	RPR_B2
chr10_85078266	-0.669922	Gene	CDS	1	EH
chr10_89912452	1.92969	Other	Other	1	MOI_B1
chr10_89942435	-5.27344	Other	Other	1	MaD_B3
chr10_92561213	-0.378906	Other	Other	1	MaD_B1
chr10_93504164	-1.59766	Other	Other	1	miD_B2
chr1_100223045	-0.726562	Other	Other	1	MaD_B1
chr1_10027751	1.28906	Other	Other	1	RT_B1
chr1_108922057	-3.94775	Other	Other	1	BS
chr1_108922730	-0.65625	Other	Other	1	BS
chr1_111955618	0.258301	Other	Other	1	miD_B4
chr1_112673712	0.234375	Other	Other	1	EH
chr1_115711799	-1.60938	Other	Other	1	FS
chr1_116440262	0.429688	Other	Other	1	miD_E
chr1_117468553	2.90771	Other	Other	1	RT_B3
chr1_117775515	-1.94531	Other	Other	1	RT_B4
chr1_121913949	-0.164063	Other	Other	1	MOI_E
chr1_128402417	0.484375	Other	Other	1	RT_E
chr1_143601040	1.58398	Other	Other	1	RPR_E
chr1_152320675	-0.484375	Other	Other	1	MOI_E
chr1_155658258	-0.773438	Other	Other	1	MaD_B4
chr1_157172610	1.56641	Other	Other	1	MaD_E
chr1_172903637	1.75195	Other	Other	1	MOI_E
chr1_173026060	1.04688	Other	Other	1	RT_B3
chr1_173156492	0.136719	Other	Other	1	RT_B2
chr1_173276964	1.74756	Other	Other	1	RT_B3
chr1_176886875	-0.71582	Gene	Three_prime_UTR	1	PH
chr1_176975613	-1.98438	Gene	CDS	1	RT_B3
chr1_17699132	-3.06445	Other	Other	1	MOI_B1
chr1_1780348	-0.611328	Other	Other	1	PH
chr1_180780126	-3.22656	Other	Other	1	MaD_E
chr1_181287666	-0.708984	Other	Other	1	MOI_B1
chr1_182479413	0.804688	Gene	CDS	1	RPR_B3
chr1_182501974	-1.42578	Other	Other	1	FS
chr1_182682508	-0.847168	Other	Other	1	RPR_B4
chr1_185109995	-4.4375	Other	Other	1	PH
chr1_186702079	0.479981	Other	Other	1	EH
chr1_19858399	-1.27344	Other	Other	1	RPR_B4
chr1_199243734	4.36719	Other	Other	1	RT_E
chr1_206915520	0.203125	Other	Other	1	RPR_E
chr1_208466652	0.917969	Other	Other	1	RT_E
chr1_208472930	0.683594	Other	Other	1	RT_E
chr1_210821310	-1.67187	Other	Other	1	RT_B4
chr1_219868994	0.03125	Other	Other	1	RT_E
chr1_221359438	-0.493164	Other	Other	1	MaD_B4
chr1_237063901	-1.09375	Other	Other	1	PH
chr1_264590358	-2.15625	Other	Other	1	RT_B4
chr1_26734297	-2.71094	Other	Other	1	MOI_B1
chr1_275890849	0.901367	Gene	Other	1	miD_B1
chr1_276006746	-3.07031	Gene	Five_prime_UTR	1	miD_E
chr1_278892452	-1.68652	Other	Other	1	RT_B1
chr1_279512845	-0.128906	Other	Other	1	miD_E
chr1_283142445	-2.41406	Other	Other	1	EH
chr1_28544980	0.425781	Gene	Other	1	MaD_E
chr1_288419050	-0.539062	Other	Other	1	PH
chr1_294903273	3.48438	Gene	Other	1	EH
chr1_294903472	-0.0625	Gene	Other	1	EH
chr1_297130202	1.05078	Gene	CDS	1	RPR_B4
chr1_298388846	2.1582	Other	Other	1	MaD_B4
chr1_299899315	-1.48047	Gene	Other	1	EH
chr1_301596692	3.41309	Other	Other	1	RT_B3
chr1_303110131	-1.60156	Gene	Three_prime_UTR	1	miD_B4
chr1_303114829	2.29688	Gene	Other	1	miD_E
chr1_30404638	-0.101562	Other	Other	1	miD_B4
chr1_305987753	-5.03125	Gene	CDS	1	MaD_B2
chr1_306568062	-0.237305	Gene	Other	1	MaD_E
chr1_30755546	-1.27734	Other	Other	1	FS
chr1_307914608	0.107422	Other	Other	1	PH
chr1_308261716	0.957031	Other	Other	1	PH
chr1_31544662	-2.39062	Other	Other	1	RPR_B2
chr1_31546520	-0.319824	Other	Other	1	RPR_B2
chr1_31548057	-0.681641	Other	Other	1	RPR_B1
chr1_31722982	-2.67188	Other	Other	1	RPR_B3
chr1_3546795	-0.53125	Other	Other	1	RT_E
chr1_3803433	2.11914	Gene	Three_prime_UTR	1	MOI_B1
chr1_40897550	1.44434	Other	Other	1	RPR_E
chr1_42008633	0.960938	Other	Other	1	EH
chr1_44342283	0.5	Gene	Five_prime_UTR	1	MOI_E
chr1_44983369	2.64844	Other	Other	1	RT_B3
chr1_44993182	-2.36328	Other	Other	1	RT_B3
chr1_46074263	0.03125	Other	Other	1	RPR_B4
chr1_47451778	-2.47266	Other	Other	1	RT_E
chr1_4872032	1.07812	Other	Other	1	RPR_B2
chr1_67717091	-1.24121	Other	Other	1	RPR_E
chr1_75323819	-0.227539	Other	Other	1	RPR_B1
chr1_8086217	-0.722168	Other	Other	1	RPR_E
chr1_88587784	-3.25391	Other	Other	1	RT_B1
chr1_92357862	0.722656	Other	Other	1	RT_B1
chr1_93390942	1.12305	Other	Other	1	RPR_B2
chr1_94187793	0.638672	Other	Other	1	miD_B2
chr1_98473171	-0.451172	Other	Other	1	RT_B2
chr1_98661404	3.07031	Other	Other	1	MOI_B4
chr1_98910201	-0.484375	Other	Other	1	MOI_E
chr1_99537003	-1.65625	Other	Other	1	RPR_E
chr2_100003124	0.394531	Gene	Other	1	MOI_E
chr2_101929156	4.57812	Other	Other	1	MOI_E
chr2_1129369	1.32227	Other	Other	1	MOI_B4
chr2_11812118	1.06836	Gene	Other	1	PH
chr2_12419641	-0.402344	Other	Other	1	miD_B2
chr2_12810566	-2.55078	Other	Other	1	EH
chr2_133382778	-0.773438	Other	Other	1	RT_B3
chr2_13852613	-1.0625	Gene	Three_prime_UTR	1	miD_B1
chr2_145868710	0.222656	Other	Other	1	RPR_B2
chr2_14934668	1.04297	Other	Other	1	miD_B2
chr2_174546556	-0.0507813	Other	Other	1	RT_E
chr2_17599836	-0.707031	Other	Other	1	RT_B3
chr2_180618805	-0.253906	Other	Other	1	RT_E
chr2_180621653	0	Other	Other	1	RT_E
chr2_180695661	4.25586	Other	Other	1	RT_E
chr2_18961611	0.208984	Other	Other	1	MaD_B2
chr2_201448512	1.01465	Gene	Other	1	RPR_B4
chr2_206710264	1.15234	Other	Other	1	RPR_E
chr2_211843985	-1.03711	Gene	Other	1	RPR_E
chr2_225582167	-0.351562	Other	Other	1	MOI_E
chr2_228321654	0.0703124	Other	Other	1	PH
chr2_233171836	0.512695	Other	Other	1	MaD_B4
chr2_234741270	-1.5	Other	Other	1	MOI_B4
chr2_234814448	1.82422	Gene	Other	1	miD_B3
chr2_236805822	0.835938	Other	Other	1	RT_E
chr2_236983925	3.81641	Other	Other	1	RT_B4
chr2_237509320	-0.984375	Other	Other	1	FS
chr2_238622977	2.14062	Gene	CDS	1	RT_E
chr2_239640675	1.46875	Gene	Other	1	miD_E
chr2_239904850	2.00781	Other	Other	1	RPR_E
chr2_241234638	1.69141	Other	Other	1	FS
chr2_241235418	4.09766	Other	Other	1	FS
chr2_2528499	0.21875	Gene	Other	1	MOI_B2
chr2_30381114	0.773438	Other	Other	1	RPR_B1
chr2_32993431	1.625	Other	Other	1	BS
chr2_34764731	-3.52832	Other	Other	1	MaD_B1
chr2_34990599	-0.0732422	Gene	Other	1	RPR_B4
chr2_51649990	-2.3125	Other	Other	1	MOI_E
chr2_51731558	-1.08594	Other	Other	1	MaD_B4
chr2_52041837	1.18359	Other	Other	1	MOI_B3
chr2_5840851	-0.931641	Other	Other	1	EH
chr2_6029162	2.73438	Gene	Other	1	FS
chr2_63798447	-0.152344	Other	Other	1	MOI_B1
chr2_64288719	0.152344	Other	Other	1	RPR_B4
chr2_65611271	1.125	Other	Other	1	RPR_E
chr2_66115413	2.67969	Other	Other	1	MaD_B2
chr2_72200162	-3.83594	Other	Other	1	RPR_B1
chr2_7358466	-1.70312	Gene	Other	1	PH
chr2_85264925	-1.71484	Other	Other	1	RT_E
chr2_93495387	0.105469	Other	Other	1	MOI_E
chr2_93546335	-0.171875	Other	Other	1	RPR_B3
chr3_11393148	-0.414062	Other	Other	1	RT_B1
chr3_118774355	1.8125	Other	Other	1	RT_B1
chr3_124565492	-0.421875	Other	Other	1	miD_B3
chr3_139879166	-1.47266	Other	Other	1	RPR_B2
chr3_140540286	-1.96094	Other	Other	1	MOI_B4
chr3_141769822	4.72754	Other	Other	1	BS
chr3_143164942	-0.205078	Other	Other	1	miD_E
chr3_146006382	-1.17578	Other	Other	1	EH
chr3_147774688	1.06982	Other	Other	1	EH
chr3_149260668	1.21875	Other	Other	1	MOI_B1
chr3_149424365	-3.47461	Other	Other	1	miD_B4
chr3_15006177	-1.34863	Other	Other	1	miD_B1
chr3_150195345	0.374023	Other	Other	1	RPR_E
chr3_152681457	-0.128906	Other	Other	1	miD_B3
chr3_1590481	1.29297	Gene	Other	1	miD_B3
chr3_159068450	-0.382813	Other	Other	1	BS
chr3_161168223	-1.84375	Gene	Other	1	MaD_B1
chr3_161483424	-0.0917969	Other	Other	1	FS
chr3_161562421	0.251953	Other	Other	1	EH
chr3_161798703	-2.01172	Other	Other	1	EH
chr3_170752402	-1.06763	Gene	Other	1	RT_B2
chr3_170752865	2.82227	Gene	Other	1	RT_B1
chr3_176667678	-1.88281	Other	Other	1	RT_E
chr3_180751113	-0.0429687	Other	Other	1	MaD_B1
chr3_181090622	0.794922	Gene	CDS	1	miD_B1
chr3_181847344	1.71875	Other	Other	1	RPR_E
chr3_189194426	-0.84082	Other	Other	1	RT_B2
chr3_19194592	0.511719	Other	Other	1	RPR_B4
chr3_192428255	-0.681641	Other	Other	1	PH
chr3_193613038	0.657715	Other	Other	1	RPR_E
chr3_195397618	-0.0253906	Gene	Other	1	RT_B4
chr3_212467425	-1.01465	Gene	Other	1	FS
chr3_214365704	-1.89844	Other	Other	1	MaD_E
chr3_214479217	-0.644531	Other	Other	1	BS
chr3_214479520	0.57959	Other	Other	1	FS
chr3_214479594	0.416748	Other	Other	1	FS
chr3_219852845	1.7207	Other	Other	1	RT_E
chr3_221274713	0.164063	Gene	CDS	1	RT_B3
chr3_22931655	0.679688	Other	Other	1	MOI_E
chr3_229458981	0.177734	Gene	Other	1	RT_E
chr3_234768957	-0.995117	Other	Other	1	MOI_B2
chr3_236433343	0.0546874	Other	Other	1	RPR_B2
chr3_25242938	-0.814453	Other	Other	1	RPR_B4
chr3_26199277	1.22656	Other	Other	1	MaD_B4
chr3_27211888	-1.76172	Other	Other	1	MaD_B1
chr3_35937984	-0.104492	Other	Other	1	RPR_B2
chr3_37058621	-0.523437	Other	Other	1	miD_B1
chr3_37116162	-0.03125	Other	Other	1	RT_E
chr3_42746214	-0.478516	Other	Other	1	RT_B2
chr3_43366905	-0.461914	Other	Other	1	MOI_E
chr3_49268029	1.32031	Other	Other	1	MOI_B2
chr3_49504807	2.35547	Other	Other	1	RPR_E
chr3_52420846	-0.677734	Other	Other	1	RPR_E
chr3_54883572	-2.55469	Other	Other	1	RT_B2
chr3_5840086	-1.78906	Other	Other	1	BS
chr3_5848331	-2.90625	Other	Other	1	BS
chr3_60631930	0.28125	Other	Other	1	PH
chr3_6675036	3.03906	Gene	CDS	1	EH
chr3_67426231	-0.03125	Other	Other	1	RPR_B4
chr3_6896836	-1.84766	Other	Other	1	miD_E
chr3_6898081	0.492676	Other	Other	1	MaD_E
chr3_7941044	1.03516	Other	Other	1	RT_B2
chr3_8143633	-0.271484	Gene	Three_prime_UTR	1	PH
chr3_88582337	4.44922	Other	Other	1	RPR_B4
chr3_92065441	-3.40918	Other	Other	1	miD_B4
chr3_92693155	-0.507813	Other	Other	1	EH
chr3_97496953	-0.728516	Other	Other	1	MOI_E
chr4_119991849	0.181641	Other	Other	1	RT_B1
chr4_12098769	0.920898	Gene	Five_prime_UTR	1	RT_E
chr4_12104007	-1.85156	Gene	Other	1	RT_E
chr4_124879256	0.240234	Other	Other	1	MaD_B3
chr4_13301394	-1.06641	Other	Other	1	RT_B2
chr4_135158186	0.339844	Other	Other	1	MaD_E
chr4_135158541	1.45508	Other	Other	1	MOI_B4
chr4_140154961	3.02344	Other	Other	1	MaD_B3
chr4_141016939	-2.34375	Other	Other	1	MOI_B1
chr4_143154156	-1.01562	Other	Other	1	MaD_E
chr4_143155701	0.195313	Other	Other	1	MaD_E
chr4_143262856	0.625	Other	Other	1	miD_B1
chr4_145510423	-0.585938	Other	Other	1	RPR_B4
chr4_146074093	1.44141	Other	Other	1	RT_B3
chr4_155758466	-5.35938	Other	Other	1	miD_B2
chr4_158656643	3.56445	Other	Other	1	RPR_B4
chr4_158713345	-0.552734	Other	Other	1	RPR_B4
chr4_158725360	1.38281	Other	Other	1	RT_B2
chr4_162485356	-0.881836	Other	Other	1	MaD_B2
chr4_170832520	0.626953	Other	Other	1	BS
chr4_1771993	-0.405274	Other	Other	1	miD_B1
chr4_178903343	3.21191	Other	Other	1	RPR_B1
chr4_181171407	-2.5415	Other	Other	1	MaD_E
chr4_192094641	0.138672	Gene	Other	1	RT_B2
chr4_193317192	-0.154541	Other	Other	1	FS
chr4_198500713	-0.291992	Other	Other	1	MOI_B3
chr4_198702660	0.359375	Other	Other	1	MOI_B4
chr4_198702898	1.01562	Other	Other	1	miD_B4
chr4_202649313	0.363281	Other	Other	1	RT_B2
chr4_209863908	-3.58594	Other	Other	1	RT_B3
chr4_212007772	-0.589844	Other	Other	1	MOI_E
chr4_213043831	2.31348	Other	Other	1	RT_B3
chr4_215131005	0.527344	Other	Other	1	MaD_B4
chr4_215842568	1.98438	Gene	Other	1	FS
chr4_221973799	0.078125	Other	Other	1	RT_B2
chr4_234379505	1.6875	Gene	CDS	1	MOI_B1
chr4_234926033	-2.03125	Other	Other	1	MOI_B4
chr4_238195382	-0.355469	Other	Other	1	MOI_B2
chr4_238214221	0.925781	Other	Other	1	PH
chr4_238629715	-0.844727	Gene	Other	1	RT_B1
chr4_238739674	-1.4375	Other	Other	1	RT_B1
chr4_238774158	0.464844	Other	Other	1	EH
chr4_239048163	-2.83203	Other	Other	1	MaD_B2
chr4_239475532	0.990234	Gene	CDS	1	MOI_E
chr4_241715284	-1.60937	Gene	Other	1	BS
chr4_243186950	0.0859374	Gene	Other	1	RT_B2
chr4_244441954	-0.015625	Other	Other	1	PH
chr4_244686509	-0.814453	Other	Other	1	RT_B1
chr4_245961841	0.724609	Other	Other	1	RT_B1
chr4_246802284	0.373047	Gene	Other	1	MaD_B1
chr4_248482754	-1.37109	Gene	CDS	1	MOI_B1
chr4_248482944	0.530273	Gene	Other	1	MOI_B1
chr4_25863026	-1.30859	Other	Other	1	RT_B3
chr4_26809528	-0.525391	Other	Other	1	MOI_B4
chr4_33084100	-0.259766	Other	Other	1	FS
chr4_3700707	0.0234375	Other	Other	1	MaD_E
chr4_44897026	-0.800781	Other	Other	1	MOI_B2
chr4_4859921	-2.79688	Other	Other	1	RPR_B4
chr4_51159229	0.329102	Other	Other	1	RT_B4
chr4_5350194	-0.234375	Other	Other	1	RT_E
chr4_58461397	1.11328	Other	Other	1	miD_E
chr4_59439034	2.09766	Other	Other	1	miD_B4
chr4_59834214	0.171875	Other	Other	1	miD_E
chr4_69291648	-0.015625	Gene	Other	1	miD_B4
chr4_71817333	-0.164063	Other	Other	1	PH
chr4_88666262	0.0664062	Other	Other	1	RT_E
chr4_95297225	-1.26562	Other	Other	1	EH
chr4_99591232	0.227539	Other	Other	1	RT_E
chr5_107841551	-0.0195313	Other	Other	1	RT_B3
chr5_129132878	-1.03442	Other	Other	1	miD_B1
chr5_130591502	-1.16406	Other	Other	1	miD_B3
chr5_137358159	-3.23633	Other	Other	1	MaD_E
chr5_144810534	-0.913086	Other	Other	1	EH
chr5_146656151	-0.472656	Other	Other	1	MOI_B2
chr5_146731533	0.234375	Other	Other	1	MaD_E
chr5_16323128	1.15039	Gene	CDS	1	RPR_B4
chr5_169430391	-1.33984	Other	Other	1	FS
chr5_171635367	0.799316	Other	Other	1	RT_B1
chr5_172856029	-1.10938	Other	Other	1	RT_B1
chr5_174679972	-1.43115	Other	Other	1	MOI_B2
chr5_176855158	-0.953125	Gene	Other	1	MaD_B1
chr5_176890264	0.53125	Other	Other	1	MOI_B3
chr5_180124673	0.347656	Other	Other	1	RT_B4
chr5_184929558	1.25	Gene	Other	1	RPR_B4
chr5_192385801	0.577149	Other	Other	1	PH
chr5_195972843	0.240234	Other	Other	1	RPR_B1
chr5_196100090	-0.503906	Other	Other	1	RPR_B1
chr5_202834754	-4.20801	Other	Other	1	EH
chr5_206130397	1.33203	Other	Other	1	RPR_B1
chr5_207701713	1.32617	Gene	Other	1	EH
chr5_208361937	0	Other	Other	1	RPR_E
chr5_218142118	-5.89062	Other	Other	1	MaD_B2
chr5_221246408	1.41797	Other	Other	1	RT_B3
chr5_222576691	-0.664062	Gene	CDS	1	RT_E
chr5_223475142	-5.80469	Gene	Five_prime_UTR	1	RPR_E
chr5_22377940	-0.596191	Other	Other	1	MOI_B3
chr5_22404411	-0.0957032	Gene	Other	1	BS
chr5_24736108	-0.590332	Other	Other	1	BS
chr5_27103605	0.700684	Other	Other	1	EH
chr5_35429496	-0.59375	Other	Other	1	MaD_B4
chr5_36511565	2.32031	Other	Other	1	RT_B4
chr5_4384326	1.96094	Other	Other	1	MaD_B3
chr5_48127768	0.167969	Other	Other	1	MOI_B2
chr5_57379288	-2.21875	Gene	Other	1	RT_E
chr5_61996740	-0.616211	Gene	Five_prime_UTR	1	RPR_B4
chr5_62275153	-1.91797	Other	Other	1	RPR_B1
chr5_8336838	2.69531	Gene	CDS	1	miD_E
chr5_91815721	0.81543	Other	Other	1	MaD_B4
chr5_99388790	1.85156	Other	Other	1	MOI_B1
chr6_104925312	0.00585934	Other	Other	1	RT_B4
chr6_104936452	-2.92383	Other	Other	1	RT_B4
chr6_106914975	1.50781	Other	Other	1	RT_B3
chr6_115184298	-1.05859	Gene	Other	1	miD_B4
chr6_121525250	-1.04688	Gene	CDS	1	RT_E
chr6_127237010	-1.10254	Other	Other	1	MOI_B4
chr6_129596387	-1.49609	Gene	CDS	1	MaD_B4
chr6_13003543	3.29883	Other	Other	1	RT_B3
chr6_139600194	-0.936523	Other	Other	1	RT_B4
chr6_140739641	-2.71875	Other	Other	1	MaD_E
chr6_149311256	1.5	Other	Other	1	RT_B2
chr6_149550122	0.84082	Gene	Other	1	miD_B1
chr6_155308984	0.449219	Gene	Other	1	RT_B1
chr6_155706319	-2.58594	Other	Other	1	RT_E
chr6_155749049	2.31641	Other	Other	1	RPR_B1
chr6_156683001	-0.351562	Other	Other	1	RPR_B1
chr6_156775023	-0.113281	Gene	Other	1	MaD_B4
chr6_157383662	-0.076172	Other	Other	1	RT_E
chr6_158524373	1.65625	Gene	Other	1	RT_E
chr6_158572629	-0.0458984	Other	Other	1	RT_B3
chr6_158580858	-2.48438	Other	Other	1	RT_B3
chr6_160807134	0.314453	Other	Other	1	miD_E
chr6_162099856	-0.562988	Other	Other	1	RPR_E
chr6_162643153	1.51172	Gene	Other	1	EH
chr6_163402967	-1.00879	Gene	CDS	1	RT_B1
chr6_166457139	3.40625	Gene	CDS	1	MOI_E
chr6_168374477	-0.170898	Gene	Other	1	RPR_E
chr6_173397280	-0.566406	Gene	Other	1	miD_B4
chr6_173403032	-1.89453	Gene	Three_prime_UTR	1	RPR_E
chr6_175628670	1.96094	Other	Other	1	MOI_B2
chr6_175660488	0.255859	Other	Other	1	MOI_B2
chr6_179332108	-3.41016	Other	Other	1	MOI_B4
chr6_26361911	1.52344	Other	Other	1	RT_B1
chr6_29746176	-0.0878907	Other	Other	1	MOI_B4
chr6_29796536	-0.851562	Other	Other	1	BS
chr6_31046811	-1.79688	Other	Other	1	EH
chr6_37308422	-1.0625	Other	Other	1	RPR_B3
chr6_37925556	-1.14844	Other	Other	1	MOI_E
chr6_45038248	0.652344	Other	Other	1	RT_B1
chr6_48545172	-1.35938	Other	Other	1	FS
chr6_53132822	-0.0292969	Other	Other	1	miD_B4
chr6_55759760	-0.453125	Other	Other	1	RPR_E
chr6_66922023	-0.733398	Other	Other	1	RPR_B1
chr6_80986141	-1.57813	Other	Other	1	MOI_E
chr6_85912514	-0.636719	Other	Other	1	RT_E
chr6_9434422	0.308594	Other	Other	1	EH
chr6_96804333	5.38281	Other	Other	1	EH
chr6_96835145	-0.0898438	Other	Other	1	RPR_B3
chr6_96836273	0.71875	Other	Other	1	EH
chr6_98578563	2.88281	Other	Other	1	RT_B3
chr7_100234429	-1.82422	Other	Other	1	RT_B2
chr7_10026653	-0.914062	Other	Other	1	RPR_B1
chr7_102356828	2.10938	Other	Other	1	miD_E
chr7_10252840	-0.277344	Other	Other	1	miD_B4
chr7_104764342	-1.41406	Other	Other	1	PH
chr7_105344162	0.945312	Other	Other	1	miD_B4
chr7_105782378	0.132812	Other	Other	1	miD_B4
chr7_112616742	-0.680664	Other	Other	1	RT_B2
chr7_126228385	0.337891	Other	Other	1	MOI_B4
chr7_130426162	2.83203	Other	Other	1	RT_B2
chr7_132355198	1.54297	Other	Other	1	miD_B2
chr7_136093128	-2.36133	Gene	CDS	1	MaD_E
chr7_139012685	-0.954102	Other	Other	1	MaD_B4
chr7_139014591	-0.244141	Other	Other	1	MOI_B2
chr7_141847875	-0.0166016	Other	Other	1	miD_E
chr7_142014446	-1.12695	Gene	CDS	1	MaD_B3
chr7_143979567	1.90625	Other	Other	1	MOI_B1
chr7_145941584	-1.37598	Other	Other	1	MaD_B3
chr7_147952220	-0.341797	Other	Other	1	MOI_B1
chr7_148021210	-0.337891	Gene	Other	1	miD_B1
chr7_159283736	3.125	Other	Other	1	PH
chr7_162291717	0.53125	Other	Other	1	EH
chr7_162297073	-0.421875	Other	Other	1	EH
chr7_164029975	-0.40625	Other	Other	1	MaD_E
chr7_164085033	2.73828	Other	Other	1	miD_B2
chr7_165653667	-1.23828	Other	Other	1	MaD_E
chr7_166227469	-0.439453	Other	Other	1	RT_B1
chr7_168319219	-1.34082	Other	Other	1	MaD_E
chr7_169218909	-1.8291	Gene	CDS	1	MaD_B3
chr7_170869597	-1.39844	Other	Other	1	RPR_B1
chr7_172572966	-0.820313	Other	Other	1	RPR_E
chr7_174487226	1.44141	Gene	Other	1	MaD_B1
chr7_174636419	0.078125	Other	Other	1	PH
chr7_174702929	-0.984375	Other	Other	1	EH
chr7_179106968	3.48047	Gene	Other	1	MaD_E
chr7_28907964	-4.65039	Other	Other	1	miD_B2
chr7_32085121	-0.755859	Other	Other	1	MOI_B2
chr7_34996681	0.679688	Other	Other	1	MaD_B4
chr7_38178815	-0.765625	Other	Other	1	MOI_E
chr7_44050539	-0.375	Other	Other	1	RT_B1
chr7_8490415	-0.171875	Other	Other	1	PH
chr7_87502688	-2.93359	Other	Other	1	RT_E
chr7_91740965	0.9375	Other	Other	1	RT_E
chr7_9261848	4.57031	Other	Other	1	MOI_B3
chr7_9262596	3.16406	Other	Other	1	MOI_B1
chr8_10228445	-0.53125	Other	Other	1	RT_E
chr8_105193921	-2.39062	Other	Other	1	RT_B1
chr8_106534171	-0.285156	Other	Other	1	MaD_E
chr8_107449767	2.26562	Other	Other	1	miD_B1
chr8_109534652	-0.902344	Gene	Other	1	BS
chr8_109591593	1.15625	Other	Other	1	BS
chr8_115382725	-0.8125	Other	Other	1	miD_E
chr8_120768145	-0.273926	Other	Other	1	FS
chr8_121989217	2.25977	Other	Other	1	miD_B1
chr8_126411824	-0.355469	Other	Other	1	MaD_B4
chr8_126413436	-2.96875	Other	Other	1	EH
chr8_126911276	1.25781	Other	Other	1	RPR_E
chr8_127704527	-2.12109	Other	Other	1	RPR_B4
chr8_129086030	-2.76562	Other	Other	1	MOI_B3
chr8_131571499	1.28906	Other	Other	1	PH
chr8_133307083	-2.04297	Other	Other	1	RPR_B3
chr8_133806597	-0.723633	Other	Other	1	RT_B1
chr8_134476529	-0.316406	Other	Other	1	MOI_B1
chr8_135524451	-2.5625	Other	Other	1	RPR_B2
chr8_135588242	0.109863	Other	Other	1	RT_B2
chr8_136578523	2.7207	Other	Other	1	BS
chr8_136681473	-2.16406	Other	Other	1	FS
chr8_137517345	0.881348	Gene	Other	1	PH
chr8_137694701	0.640625	Gene	Three_prime_UTR	1	RT_B3
chr8_137694865	-0.568359	Other	Other	1	RT_B3
chr8_137716091	-1.51562	Other	Other	1	RPR_B3
chr8_137800962	-4.33008	Other	Other	1	RPR_B3
chr8_13818518	-1.72705	Other	Other	1	miD_E
chr8_140728651	2.70312	Gene	Other	1	MaD_E
chr8_142473554	0.128906	Other	Other	1	FS
chr8_142719996	-1.19336	Other	Other	1	FS
chr8_144821256	-2.72656	Other	Other	1	RT_B4
chr8_144972857	0.642578	Other	Other	1	miD_B4
chr8_148213452	-0.0761718	Gene	Three_prime_UTR	1	RPR_B4
chr8_148219569	-2.38672	Gene	CDS	1	RPR_B2
chr8_149097978	0.0234376	Other	Other	1	RT_B1
chr8_150758040	0.46875	Gene	Five_prime_UTR	1	RT_B2
chr8_15089945	-1.82422	Other	Other	1	EH
chr8_154838631	-1.00195	Gene	CDS	1	RPR_B1
chr8_159134071	2.43359	Other	Other	1	RT_B2
chr8_162530241	4.61719	Other	Other	1	RPR_B4
chr8_164382870	-1.5	Other	Other	1	BS
chr8_164493809	0.449219	Other	Other	1	MOI_B3
chr8_176968547	0.0546874	Other	Other	1	RT_B2
chr8_178143067	-1.04688	Other	Other	1	MaD_E
chr8_17918733	-0.345215	Gene	Other	1	RT_B1
chr8_20582534	0.323975	Other	Other	1	RPR_B4
chr8_20690530	0.00585946	Other	Other	1	RPR_E
chr8_26537778	-0.273438	Gene	Five_prime_UTR	1	MOI_E
chr8_27270286	-4.35547	Gene	Other	1	RPR_B2
chr8_28528445	-1.375	Gene	Other	1	MaD_B1
chr8_32756536	0.195312	Other	Other	1	BS
chr8_36511082	0.771973	Other	Other	1	RPR_B2
chr8_38641265	-0.623047	Gene	Other	1	MaD_B2
chr8_38644097	0.1875	Other	Other	1	MOI_B2
chr8_43016859	-0.601562	Other	Other	1	PH
chr8_44404263	-0.537109	Other	Other	1	MaD_B2
chr8_5258519	0.133789	Other	Other	1	RPR_B3
chr8_6857882	0.828125	Other	Other	1	RT_E
chr8_76847827	2.88281	Other	Other	1	RT_E
chr8_8517215	0.265625	Gene	Other	1	RT_B1
chr8_85680280	-0.335938	Other	Other	1	MOI_B3
chr8_86436091	0.4375	Other	Other	1	RT_B2
chr8_88737624	-1.49219	Other	Other	1	MOI_B4
chr8_89391757	1.17188	Other	Other	1	RT_B3
chr8_92305719	0.414062	Other	Other	1	FS
chr8_92345161	1.59766	Other	Other	1	FS
chr9_107927316	-1.32812	Other	Other	1	MOI_B3
chr9_109859289	-0.115234	Other	Other	1	miD_B3
chr9_112853452	-0.414062	Other	Other	1	BS
chr9_116619117	0.820312	Other	Other	1	BS
chr9_118562723	-0.739258	Other	Other	1	MaD_E
chr9_121806303	-1.11914	Other	Other	1	miD_B1
chr9_127493124	-1.05469	Other	Other	1	FS
chr9_134502052	-0.648437	Other	Other	1	RT_B1
chr9_140859163	1.58203	Other	Other	1	MOI_E
chr9_145463561	0.657715	Other	Other	1	EH
chr9_146912857	-0.599609	Other	Other	1	RPR_E
chr9_147453760	3.97656	Other	Other	1	miD_B3
chr9_147471622	3.52344	Gene	Other	1	FS
chr9_147515230	-4.82715	Other	Other	1	miD_B3
chr9_150726465	1.13281	Other	Other	1	miD_B2
chr9_154359419	-0.559082	Other	Other	1	MaD_E
chr9_154576298	1.11914	Other	Other	1	MaD_B4
chr9_154860509	0.449219	Other	Other	1	miD_B1
chr9_155568206	-0.539062	Other	Other	1	MaD_E
chr9_161836005	-1.4707	Other	Other	1	PH
chr9_18967331	-0.730469	Gene	Other	1	MOI_B1
chr9_22323129	0.609375	Other	Other	1	FS
chr9_22451476	-0.618164	Gene	Other	1	miD_B1
chr9_22451585	0.669922	Gene	Other	1	MOI_B1
chr9_22452744	-0.273438	Gene	Other	1	MOI_B4
chr9_28317287	-0.712891	Gene	Other	1	MaD_B4
chr9_30332064	-0.84375	Other	Other	1	miD_B4
chr9_33484360	3.67969	Other	Other	1	MaD_B1
chr9_34285204	-0.488281	Other	Other	1	BS
chr9_42614640	-1.25391	Other	Other	1	RT_B4
chr9_4905527	0.28125	Other	Other	1	MOI_B1
chr9_53980375	-2.43262	Other	Other	1	miD_B3
chr9_63156638	0.341797	Other	Other	1	RT_B2
chr9_63314623	-0.358399	Other	Other	1	RT_B1
chr9_63582528	-0.0273438	Other	Other	1	PH
chr9_7527384	2.19141	Other	Other	1	FS
chr9_7527614	-4.72656	Other	Other	1	FS
chr9_7528985	-0.523437	Other	Other	1	MOI_B4
chr9_97067120	0.773438	Other	Other	1	EH
chr9_97727455	2.18359	Other	Other	1	MOI_E
PH, Plant height; EH, Ear height; FS, Flexural stiffness; BS, Bending strength; MaD, Major diameter; miD, Minor diameter; RT, Rind thickness;
RPR, Rind penetration resistance; MOI, Moment of inertia; E, Ear internode; B1, Bottom internode; B2–B4, Elongated internodes above B1;
UTR, Untranslated region
